# Contrasting urban adaptations of seed dispersal traits in two closely-related plant species

**DOI:** 10.1101/2023.12.27.573339

**Authors:** Shuhei H Nakano, Atushi Ushimaru

## Abstract

- Urbanisation has largely altered city landscapes, resulting in habitat loss, fragmentation, and environmental degradation. City plants often have adapting traits and ecologies to such urban habitat environments. The existing literature on urban adaptation has often focused on species that shrink the abundances in urban areas compared to rural areas. Meanwhile, the studies on species that expand their range in cities remain limited, although they would exhibit different trait responses to urban environments, particularly in dispersal-related traits.
- In this study, we compared seed dispersal-related traits between *Youngia japonica* subsp. *japonica (Y.j. japonica)*, which is expanding its range in urban areas and its closely-relative *Y.j. elstonii*, which is contracting its range in urban areas along an urban-rural gradient of the Osaka-Kobe megacity area. We also examined relationships between seed traits and terminal velocity which influences seed dispersal ability.
- We found that achene length increased with the degree of urbanisation only in *Y.j. japonica*, while pappus length decreased only in *Y.j. elstonii*. The terminal velocity had a significant relationship only with pappus length in *Y. japonic*a.
- Seed traits of two subspecies with different urban distributions showed different responses to urbanisation. Our results suggest that species expanding their distribution in urban areas has increased seed competitiveness while maintaining dispersal ability. In contrast, species that has shrunk in urban areas likely showed a passive response to urban fragmentation, indicating a loss of seed dispersal ability.
