## Supplementary material for "Contrasting urban adaptations of seed dispersal traits in two closely-related plant species": Table S1

Table S1: Study site information: habitat type, location, the percentages of developed land areas within 250, 500, 750, and 1000 m radii from the stie centre (DLA, %), soil water content (SWC, %), soil pH, abundance of each Youngia japonica subspecies (Y.j. subsp. japonica and subsp. elstonii). Soil water content (SWC) and pH were calculated as the average value of those in four sampling points f…
Study site	Habitat type	1000-m DLA (%)	750-m DLA (%)	500-m DLA (%)	250-m DLA (%)	Longitude	Latitude	SWC (%)	Soil pH	Number of plants/seeds (Y.j. japonica)	Number of plants/seeds (Y.j. elstonii)
Shimosasori	Paddy field	7.388	8.667	4.377	4.963	135.315	34.926	25.722	5.803	69 / 0	981 / 93
Sumada	Paddy field	8.816	11.865	10.122	9.810	135.197	34.958	13.287	6.441	175 / 20	789 / 90
Nishishimo	Paddy field	10.87	8.285	16.994	14.258	135.128	34.762	11.443	5.570	5 / 90	682 / 70
Akasaka	Paddy field	14.273	3.706	6.351	11.972	135.264	34.841	14.384	5.966	44 / 100	278 / 329
Ikawadani	Paddy field	46.178	30.001	37.149	44.670	135.015	34.679	12.033	5.900	1099 / 70	67 / 110
Otoshi	Paddy field	67.614	90.767	89.507	75.911	135.222	34.881	14.867	6.737	328 / 20	a74 / 10a
Minatonomori Park	Urban park	69.217	89.298	81.814	77.447	135.201	34.687	3.162	7.370	630 / 200	91 / 188
Seishinchuo	Roadside	79.758	92.188	91.820	83.008	135.017	34.720	5.348	7.169	698 / 93	10 / 60
Fukae	Urban park	82.474	92.582	86.882	82.545	135.291	34.720	6.507	7.078	339 / 90	41 / 166
Nishinomiya	Roadside	97.885	97.397	98.717	97.983	135.348	34.741	5.199	6.223	594 / 97	4 / 70
