## Supplementary material for "Contrasting urban adaptations of seed dispersal traits in two closely-related plant species": Table S2

Table S2: Results of model selection based on AIC values for models of soil environmental variables. Each model incorporated the percentages of developed land areas at either of four different spatial scales (250, 500, 750, and 1000 m radii from the stie centre). Boldface indicates the selected best model with the lowest AIC value.
Traits measurement in the fields
	Response variables	Spatial scale	AIC
	Soil water content	1000-m	286.277
		750-m	285.767
		500-m	287.230
		250-m	288.157
	Soil pH	1000-m	104.201
		750-m	102.304
		500-m	101.393
		250-m	100.168
