## Supplementary material for "Contrasting urban adaptations of seed dispersal traits in two closely-related plant species": Table S3

Table S3: Results of general linear mixed model analyses for soil environemntal factors. DLA is the percentage of developed land area within a 1000, 750, 500, or 250 m radius from the site center (%). Boldface indicates significant effects (P<0.05).
Response variable/			Estimated coefficients	Standard error	t value	P
		Explanatory variables
	Soil water content	Intercept	21.314	7.029	3.032	0.005
		1000-m DLA	-0.141	0.035	-4.030	<0.001
		Spatial autocovariate	-0.004	0.009	-0.425	0.673
	Soil water content	Intercept	22.054	7.047	3.129	0.004
		750-m DLA	-0.138	0.033	-4.143	<0.001
		Spatial autocovariate	-0.005	0.009	-0.529	0.600
	Soil water content	Intercept	22.759	7.370	3.129	0.004
		500-m DLA	-0.123	0.032	-4.143	<0.001
		Spatial autocovariate	-0.007	0.009	-0.529	0.600
	Soil water content	Intercept	23.886	7.709	3.099	0.004
		250-m DLA	-0.117	0.031	-3.755	<0.001
		Spatial autocovariate	-0.009	0.010	-0.884	0.383
	Soil pH	Intercept	8.163	0.907	8.995	<0.001
		1000-m DLA	0.012	0.003	3.975	<0.001
		Spatial autocovariate	-0.006	0.002	-2.658	0.012
	Soil pH	Intercept	8.144	0.880	9.253	<0.001
		750-m DLA	0.012	0.003	4.325	<0.001
		Spatial autocovariate	-0.006	0.002	-2.749	0.010
	Soil pH	Intercept	8.013	0.875	9.161	<0.001
		500-m DLA	0.011	0.002	4.517	<0.001
		Spatial autocovariate	-0.006	0.002	-2.600	0.014
	Soil pH	Intercept	7.580	0.884	8.574	<0.001
		250-m DLA	0.011	0.002	4.739	<0.001
		Spatial autocovariate	-0.005	0.002	-2.084	0.045
