## Supplementary material for "Contrasting urban adaptations of seed dispersal traits in two closely-related plant species": Table S4

Table S4: Results of model selection based on AIC values for models of distribution (abundance or relative abundance) variables. Each model incorporated the percentages of developed land areas at either of four different spatial scales (250, 500, 750, and 1000 m radii from the stie centre). Boldface indicates the selected best model with the lowest AIC value.
Response variable
Abundances in the fields		Spacial scall	AIC
	Yl. japonica abundance	1000-m	1987.414
		750-m	2020.533
		500-m	2255.460
		250-m	2349.273
	Yj. elstonii abundance	1000-m	346.866
		750-m	426.837
		500-m	670.600
		250-m	967.870
Relative abundance in the fields		Spacial scall	AIC
	Yl. japonica relative abundance	1000-m	818.095
		750-m	1039.289
		500-m	1561.401
		250-m	1730.643
	Yj. elstonii relative abundance	1000-m	663.165
		750-m	692.721
		500-m	875.749
		250-m	1030.222
