## Supplementary material for "Contrasting urban adaptations of seed dispersal traits in two closely-related plant species": Table S5

Table. S5: Results of generalized linear model (GLM) analyses. DLA is the percentage of developed land area within a 1000, 750, 500, 250-m radius from the site center (%). Boldface indicates significant effects (P<0.05).
Response variable/					Estimated coefficients	Standard error	z value	P
	Subspecies		Model	Explanatory variables
Abandances in the fields
	Y.j. japonica
			1000-m DLA	Intercept	4.567	0.068	66.798	<0.001
				1000-m DLA	0.016	0.001	29.834	<0.001
				Spatial autocovariate	0.000	0.000	8.297	<0.001
			750-m DLA	Intercept	4.555	0.069	66.453	<0.001
				750-m DLA	0.016	0.001	29.046	<0.001
				Spatial autocovariate	0.000	0.000	8.758	<0.001
			500-m DLA	Intercept	4.754	0.065	72.591	<0.001
				500-m DLA	0.012	0.000	25.602	<0.001
				Spatial autocovariate	0.000	0.000	8.543	<0.001
			250-m DLA	Intercept	4.787	0.065	73.760	<0.001
				250-m DLA	0.011	0.000	23.984	<0.001
				Spatial autocovariate	0.000	0.000	9.679	<0.001
			Soil water content, SWC	Intercept	6.560	0.075	87.047	<0.001
				SWC	-0.080	0.003	-25.050	<0.001
				Spatial autocovariate	0.000	0.000	3.996	<0.001
			Soil pH	Intercept	2.780	0.173	16.108	<0.001
				Soil pH	0.407	0.027	15.177	<0.001
				Spatial autocovariate	0.000	0.000	9.407	<0.001
	Y.j. elstonii
			1000-m DLA	Intercept	7.610	0.075	100.828	<0.001
				1000-m DLA	-0.045	0.001	-39.289	<0.001
				Spatial autocovariate	0.000	0.000	-8.359	<0.001
			750-m DLA	Intercept	7.715	0.077	99.630	<0.001
				750-m DLA	-0.042	0.001	-39.910	<0.001
				Spatial autocovariate	0.000	0.000	-10.300	<0.001
			500-m DLA	Intercept	7.834	0.080	98.320	<0.001
				500-m DLA	-0.037	0.001	-38.380	<0.001
				Spatial autocovariate	0.000	0.000	-13.120	<0.001
			250-m DLA	Intercept	7.547	0.074	101.860	<0.001
				250-m DLA	-0.034	0.001	-36.560	<0.001
				Spatial autocovariate	0.000	0.000	-11.520	<0.001
			SWC	Intercept	5.577	0.088	63.610	<0.001
				SWC	0.096	0.002	42.690	<0.001
				Spatial autocovariate	0.000	0.000	-16.400	<0.001
			Soil pH	Intercept	13.800	0.238	57.985	<0.001
				Soil pH	-1.223	0.043	-28.451	<0.001
				Spatial autocovariate	0.000	0.000	-6.599	<0.001
Relative abundance in the fields.
	Y.j. japonica
			1000-m DLA	Intercept	-3.312	0.194	-17.090	<0.001
				1000-m DLA	0.079	0.002	45.085	<0.001
				Spatial autocovariate	0.000	0.000	3.539	<0.001
			750-m DLA	Intercept	-3.360	0.190	-17.709	<0.001
				750-m DLA	0.071	0.002	43.772	<0.001
				Spatial autocovariate	0.000	0.000	4.971	<0.001
			500-m DLA	Intercept	-3.565	0.180	-19.839	<0.001
				500-m DLA	0.060	0.001	41.422	<0.001
				Spatial autocovariate	0.000	0.000	9.115	<0.001
			250-m DLA	Intercept	-4.569	0.183	-25.000	<0.001
				250-m DLA	0.055	0.001	41.240	<0.001
				Spatial autocovariate	0.000	0.000	16.900	<0.001
			SWC	Intercept	2.915	0.189	15.435	<0.001
				SWC	-0.248	0.007	-33.288	<0.001
				Spatial autocovariate	0.000	0.000	3.177	0.001
			Soil pH	Intercept	-18.570	0.567	-32.750	<0.001
				Soil pH	2.419	0.077	31.390	<0.001
				Spatial autocovariate	0.000	0.000	23.970	<0.001
	Y.j. elstonii
			1000-m DLA	Intercept	1.341	0.122	11.040	<0.001
				1000-m DLA	-0.086	0.002	-48.420	<0.001
				Spatial autocovariate	0.000	0.000	12.340	<0.001
			750-m DLA	Intercept	0.900	0.119	7.555	<0.001
				750-m DLA	-0.080	0.002	-47.226	<0.001
				Spatial autocovariate	0.000	0.000	14.562	<0.001
			500-m DLA	Intercept	-0.082	0.118	-0.698	0.485
				500-m DLA	-0.073	0.002	-43.304	<0.001
				Spatial autocovariate	0.000	0.000	18.496	<0.001
			250-m DLA	Intercept	-0.779	0.122	-6.390	<0.001
				250-m DLA	-0.073	0.002	-38.550	<0.001
				Spatial autocovariate	0.000	0.000	20.520	<0.001
			SWC	Intercept	-2.677	0.120	-22.320	<0.001
				SWC	0.275	0.008	34.770	<0.001
				Spatial autocovariate	0.000	0.000	-10.700	<0.001
			Soil pH	Intercept	12.650	0.366	34.533	<0.001
				Soil pH	-2.218	0.065	-34.069	<0.001
				Spatial autocovariate	0.000	0.000	9.606	<0.001
