## Supplementary material for "Contrasting urban adaptations of seed dispersal traits in two closely-related plant species": Table S6

Table S6: Results of model selection based on AIC values for models of seed trait variables. Each model incorporated the percentages of developed land areas at either of four different spatial scales (250, 500, 750, and 1000 m radii from the stie centre). Boldface indicates the selected best model with the lowest AIC value.
Study trait
		Spacial scall	AIC
Seed ratio/		1000-m	-739.875
		750-m	-742.486
		500-m	-745.535
		250-m	-747.055
Achene length/		1000-m	-1879.550
		750-m	-1880.749
		500-m	-1882.504
		250-m	-1883.396
Pappus length/		1000-m	175.404
		750-m	174.148
		500-m	173.602
		250-m	172.431
Maximum achene diameter/		1000-m	-2922.981
		750-m	-2923.674
		500-m	-2923.364
		250-m	-2923.743
