## Supplementary material for "Contrasting urban adaptations of seed dispersal traits in two closely-related plant species": Table S7

Table S7: Results of generalized linear mixed model (GLMM) analyses. DLA the percentage of developed land area within a 1000, 750, 500, 250-m radius from the site center (%). Boldface indicates significant effects (P<0.05).
Model type
	Response variable/		Estimated coefficients	Standard error	t value	P
		Explanatory variables
Yj. japonica baseline model
	Seed ratio	Intercept	1.757	0.118	14.955	<0.001
		1000-m DLA	-0.001	0.001	-1.712	0.087
		Plant species (els.)	0.104	0.054	1.930	0.054
		Spatial autocovariate	0.000	0.001	-0.418	0.676
		1000-m DLA x plant species (els.)	-0.001	0.001	-1.346	0.178
	Seed ratio	Intercept	1.777	0.117	15.151	<0.001
		750-m DLA	-0.001	0.001	-1.794	0.073
		Plant species (els.)	0.106	0.054	1.964	0.050
		Spatial autocovariate	-0.001	0.001	-0.574	0.566
		750-m DLA x Plant species (els.)	-0.001	0.001	-1.405	0.160
	Seed ratio	Intercept	1.805	0.116	15.573	<0.001
		500-m DLA	-0.001	0.001	-2.190	0.029
		Plant species (els.)	0.092	0.051	1.801	0.072
		Spatial autocovariate	-0.001	0.001	-0.740	0.459
		500-m DLA x Plant species (els.)	-0.001	0.001	-1.205	0.228
	Seed ratio	Intercept	1.805	0.116	15.573	<0.001
		250-m DLA	-0.001	0.001	-2.190	0.029
		Plant species (els.)	0.092	0.051	1.801	0.072
		Spatial autocovariate	-0.001	0.001	-0.740	0.459
		250-m DLA x Plant species (els.)	-0.001	0.001	-1.205	0.228
	Achene length	Intercept	1.848	0.119	15.510	<0.001
		1000-m DLA	0.002	0.001	2.703	0.002
		Plant species (els.)	0.026	0.050	0.522	0.602
		Spatial autocovariate	-0.002	0.001	-1.576	0.115
		1000-m DLA x Plant species (els.)	-0.001	0.001	-1.344	0.179
	Achene length	Intercept	1.835	0.119	15.382	<0.001
		750-m DLA	0.002	0.001	2.869	0.004
		Plant species (els.)	0.031	0.050	0.619	0.536
		Spatial autocovariate	-0.002	0.001	-1.515	0.130
		750-m DLA x Plant species (els.)	-0.001	0.001	-1.432	0.152
	Achene length	Intercept	1.826	0.118	15.434	<0.001
		500-m DLA	0.002	0.001	3.144	0.002
		Plant species (els.)	0.035	0.048	0.734	0.463
		Spatial autocovariate	-0.002	0.001	-1.455	0.146
		500-m DLA x Plant species (els.)	-0.001	0.001	-1.612	0.107
	Achene length	Intercept	1.834	0.116	15.750	<0.001
		250-m DLA	0.002	0.000	3.280	0.001
		Plant species (els.)	0.030	0.045	0.664	0.507
		Spatial autocovariate	-0.002	0.001	-1.472	0.141
		250-m DLA x Plant species (els.)	-0.001	0.001	-1.654	0.098
	Pappus length	Intercept	3.267	0.186	17.561	<0.001
		1000-m DLA	0.001	0.001	0.653	0.514
		Plant species (els.)	0.219	0.083	2.636	0.008
		Spatial autocovariate	-0.003	0.001	-2.452	0.014
		1000-m DLA x Plant species (els.)	-0.003	0.001	-2.501	0.012
	Pappus length	Intercept	3.275	0.186	17.582	<0.001
		750-m DLA	0.001	0.001	0.776	0.438
		Plant species (els.)	0.230	0.083	2.777	0.005
		Spatial autocovariate	-0.003	0.001	-2.543	0.010
		750-m DLA x Plant species (els.)	-0.003	0.001	-2.680	0.007
	Pappus length	Intercept	3.306	0.185	17.865	<0.001
		500-m DLA	0.001	0.001	0.644	0.519
		Plant species (els.)	0.215	0.079	2.715	0.007
		Spatial autocovariate	-0.003	0.001	-2.654	0.001
		500-m DLA x Plant species (els.)	-0.003	0.001	-2.640	0.008
	Pappus length	Intercept	3.313	0.182	18.247	<0.001
		250-m DLA	0.001	0.001	0.764	0.445
		Plant species (els.)	0.216	0.075	2.891	0.004
		Spatial autocovariate	-0.003	0.001	-2.717	0.007
		250-m DLA x Plant species (els.)	-0.003	0.001	-2.863	0.004
	Maximum achene diameter	Intercept	0.886	0.139	6.355	<0.001
		1000-m DLA	0.001	0.001	0.501	0.617
		Plant species (els.)	-0.145	0.084	-1.723	0.085
		Spatial autocovariate	-0.006	0.003	-2.216	0.027
		1000-m DLA x Plant species (els.)	0.000	0.001	0.134	0.894
	Maximum achene diameter	Intercept	0.868	0.139	6.223	<0.001
		750-m DLA	0.001	0.001	0.768	0.442
		Plant species (els.)	-0.134	0.084	-1.591	0.112
		Spatial autocovariate	-0.006	0.003	-2.203	0.028
		750-m DLA x Plant species (els.)	0.000	0.001	0.021	0.983
	Maximum achene diameter	Intercept	0.890	0.138	6.449	<0.001
		500-m DLA	0.000	0.001	0.420	0.674
		Plant species (els.)	-0.155	0.080	-1.942	0.052
		Spatial autocovariate	-0.006	0.003	-2.186	0.029
		500-m DLA x Plant species (els.)	0.000	0.001	0.328	0.743
	Maximum achene diameter	Intercept	0.885	0.135	6.562	<0.001
		250-m DLA	0.000	0.001	0.557	0.578
		Plant species (els.)	-0.151	0.075	-2.025	0.043
		Spatial autocovariate	-0.006	0.003	-2.182	0.029
		250-m DLA x Plant species (els.)	0.000	0.001	0.299	0.765
Yj. elstonii baseline model
	Seed ratio	Intercept	1.862	0.128	14.504	<0.001
		1000-m DLA	-0.002	0.001	-4.518	<0.001
		Plant species (jap.)	-0.104	0.054	-1.930	0.054
		Spatial autocovariate	0.000	0.001	-0.418	0.676
		1000-m DLA x Plant species (jap.)	0.001	0.001	1.346	0.178
	Seed ratio	Intercept	1.883	0.128	14.678	<0.001
		750-m DLA	-0.002	0.000	-4.809	<0.001
		Plant species (jap.)	-0.106	0.054	-1.964	0.050
		Spatial autocovariate	-0.001	0.001	-0.574	0.566
		750-m DLA x Plant species (jap.)	0.001	0.001	1.405	0.160
	Seed ratio	Intercept	1.897	0.128	14.856	<0.001
		500-m DLA	-0.002	0.000	-5.012	<0.001
		Plant species (jap.)	-0.092	0.051	-1.801	0.072
		Spatial autocovariate	-0.001	0.001	-0.740	0.459
		500-m DLA x Plant species (jap.)	0.001	0.001	1.205	0.228
	Seed ratio	Intercept	1.893	0.127	14.931	<0.001
		250-m DLA	-0.002	0.000	-5.160	<0.001
		Plant species (jap.)	-0.096	0.048	-1.975	0.048
		Spatial autocovariate	-0.001	0.001	-0.746	0.456
		250-m DLA x Plant species (jap.)	0.001	0.001	1.348	0.178
	Achene length	Intercept	1.875	0.124	15.167	<0.001
		1000-m DLA	0.001	0.000	1.397	0.162
		Plant species (jap.)	-0.026	0.050	-0.522	0.602
		Spatial autocovariate	-0.002	0.001	-1.576	0.115
		1000-m DLA x Plant species (jap.)	0.001	0.001	1.344	0.179
	Achene length	Intercept	1.866	0.124	15.055	<0.001
		750-m DLA	0.001	0.000	1.524	0.128
		Plant species (jap.)	-0.031	0.050	-0.619	0.536
		Spatial autocovariate	-0.002	0.001	-1.515	0.130
		750-m DLA x Plant species (jap.)	0.001	0.001	1.432	0.152
	Achene length	Intercept	1.861	0.124	15.026	<0.001
		500-m DLA	0.001	0.000	1.600	0.110
		Plant species (jap.)	-0.035	0.048	-0.734	0.463
		Spatial autocovariate	-0.002	0.001	-1.455	0.146
		500-m DLA x Plant species (jap.)	0.001	0.001	1.612	0.107
	Achene length	Intercept	1.864	0.123	15.110	<0.001
		250-m DLA	0.001	0.000	1.620	0.105
		Plant species (jap.)	-0.030	0.045	-0.664	0.507
		Spatial autocovariate	-0.002	0.001	-1.472	0.141
		250-m DLA x Plant species (jap.)	0.001	0.001	1.654	0.098
	Pappus length	Intercept	3.486	0.199	17.535	<0.001
		1000-m DLA	-0.003	0.001	-3.274	0.001
		Plant species (jap.)	-0.219	0.083	-2.636	0.008
		Spatial autocovariate	-0.003	0.001	-2.452	0.014
		1000-m DLA x Plant species (jap.)	0.003	0.001	2.501	0.012
	Pappus length	Intercept	3.506	0.199	17.590	<0.001
		750-m DLA	-0.003	0.001	-3.443	<0.001
		Plant species (jap.)	-0.230	0.083	-2.777	0.005
		Spatial autocovariate	-0.003	0.001	-2.543	0.011
		750-m DLA x Plant species (jap.)	0.003	0.001	2.680	0.007
	Pappus length	Intercept	3.521	0.199	17.650	<0.001
		500-m DLA	-0.002	0.001	-3.554	<0.001
		Plant species (jap.)	-0.215	0.079	-2.715	0.007
		Spatial autocovariate	-0.003	0.001	-2.654	0.008
		500-m DLA x Plant species (jap.)	0.003	0.001	2.640	0.008
	Pappus length	Intercept	3.529	0.198	17.783	<0.001
		250-m DLA	-0.002	0.001	-3.705	<0.001
		Plant species (jap.)	-0.216	0.075	-2.891	0.004
		Spatial autocovariate	-0.003	0.001	-2.717	0.007
		250-m DLA x Plant species (jap.)	0.003	0.001	2.863	0.004
	Maximum achene diameter	Intercept	0.741	0.126	5.898	<0.001
		1000-m DLA	0.001	0.001	0.906	0.365
		Plant species (jap.)	0.145	0.084	1.723	0.085
		Spatial autocovariate	-0.006	0.003	-2.216	0.027
		1000-m DLA x Plant species (jap.)	0.000	0.001	-0.134	0.894
	Maximum achene diameter	Intercept	0.734	0.124	5.896	<0.001
		750-m DLA	0.001	0.001	1.102	0.271
		Plant species (jap.)	0.134	0.084	1.591	0.112
		Spatial autocovariate	-0.006	0.003	-2.203	0.028
		750-m DLA x Plant species (jap.)	0.000	0.001	-0.021	0.983
	Maximum achene diameter	Intercept	0.735	0.124	5.919	<0.001
		500-m DLA	0.001	0.001	1.131	0.258
		Plant species (jap.)	0.155	0.080	1.942	0.052
		Spatial autocovariate	-0.006	0.003	-2.186	0.029
		500-m DLA x Plant species (jap.)	0.000	0.001	-0.328	0.743
	Maximum achene diameter	Intercept	0.734	0.124	5.940	<0.001
		250-m DLA	0.001	0.001	1.239	0.215
		Plant species (jap.)	0.151	0.075	2.025	0.043
		Spatial autocovariate	-0.006	0.003	-2.182	0.029
		250-m DLA x Plant species (els.)	0.000	0.001	-0.299	0.765
