## Supplementary material for "Contrasting urban adaptations of seed dispersal traits in two closely-related plant species": Table S8

Table S8: Results of model selection based on AIC values for models of terminal velocity variables. Each model incorporated the percentages of developed land areas at either of four different spatial scales (250, 500, 750, and 1000 m radii from the stie centre). Boldface indicates the selected best model with the lowest AIC value.
Seed terminal velocity in the experiments
	Model	AIC
	Seed ratio	1257.381
	Achene length	1255.581
	Pappus length	1248.083
