## Supplementary material for "Contrasting urban adaptations of seed dispersal traits in two closely-related plant species": Table S9

Table S9: Results of general linear mixed model (LMM) analyses. Boldface indicates significant effects (P<0.05).
Response variable				Estimated coefficients	Standard error	t value	P
	Model type
		Featured seed trait	Explanatory variables
Seed terminal velocity
	Yj. japonica baseline model
		Seed ratio	Intercept	30.864	3.537	8.726	<0.001
			Seed ratio	-2.483	2.136	-1.162	0.247
			Plant species (els.)	5.966	6.960	0.857	0.392
			Seed ratio × plant species (els.)	-4.439	3.915	-1.134	0.258
		Achene length	Intercept	34.637	4.461	7.764	<0.001
			Achene length	-4.426	2.490	-1.777	0.077	.
			Plant species (els.)	8.811	12.700	0.694	0.489
			Achene length × Plant species (els.)	-7.034	7.661	-0.918	0.360
		Pappus length	Intercept	40.378	4.727	8.542	<0.001
			Pappus length	-4.932	1.700	-2.902	0.004
			Plant species (els.)	2.482	7.805	0.318	0.751
			Pappus length × Plant species (els.)	-1.565	2.736	-0.572	0.568
	Yj. elstonii baseline model
		Seed ratio	Intercept	36.830	5.994	6.144	<0.001
			Seed ratio	-6.922	3.281	-2.109	0.036
			Plant species (jap.)	-5.966	6.960	-0.857	0.393
			Seed ratio × Plant species (jap.)	4.439	3.915	1.134	0.258
		Achene length	Intercept	43.448	11.891	3.654	<0.001
			Achene length	-11.460	7.245	-1.582	0.115
			Plant species (jap.)	-8.811	12.700	-0.694	0.489
			Achene length × Plant species (jap.)	7.034	7.661	0.918	0.360
		Pappus length	Intercept	42.860	6.211	6.901	<0.001
			Pappus length	-6.497	2.144	-3.031	0.003
			Plant species (jap.)	-2.487	7.805	-0.318	0.751
			Pappus length × Plant species (jap.)	1.565	2.736	0.572	0.568
