## Supplementary material for "Contrasting urban adaptations of seed dispersal traits in two closely-related plant species": Table S10

Table S10. Means vaule (± standard errors) for phenotypic vegetative and reproductive traits of the two Youngia japonica (Y.j.) subspecies in urban and rural popultions: sample size for each measurements are in parenthesis. The study sites were divided into urban (DLA > 50 %) and rural (DLA < 50 %) categories based on DLA. The plant height survey was conducted between April–July 2022 and April–Se…
	Y.j. japonica			Y.j. elstonii
	Urban	Rural		Urban	Rural
Plant height (cm)	31.6 ± 2.3 (n=48)	41.7 ± 2.9 (n=23)		36.0 ± 2.2 (n=37)	49.9 ± 3.4 (n=31)
Rosette diameter (cm)	17.9 ± 1.1 (n=44)	20.0 ± 1.8 (n=25)		21.6 ± 1.6 (n=22)	25.5 ± 1.4 (n=37)
Stem diameter (mm)	2.5 ± 0.2 (n=44)	3.3 ± 0.2 (n=25)		3.9 ± 0.4 (n=22)	4.8 ± 0.4 (n=37)
Number of stems	4.0 ± 0.5 (n=44)	4.1 ± 0.6 (n=25)		2.6 ± 0.5 (n=22)	4.2 ± 0.5 (n=37)
Leaf biomass (mg)	35.4 ± 3.3 (n=56)	47.3 ± 4.6 (n=54)		30.9 ± 5.6 (n=16)	66.0 ± 9.2 (n=22)
Leaf area (cm2)	11.0 ± 0.9 (n=56)	10.6 ± 0.9 (n=54)		10.0 ± 1.6 (n=16)	13.0 ± 1.4 (n=22)
Specific leaf area (cm2/g)	341.8 ± 20 (n=56)	245.0 ± 6.7 (n=54)		338.7 ± 25.5 (n=16)	223.7 ± 14.2 (n=22)
Capitulum diameter (mm)	9.6 ± 0.3 (n=44)	9.3 ± 0.2 (n=25)		8.7 ± 0.4 (n=22)	8.9 ± 0.2 (n=37)
Number of capitula	7.6 ± 0.9 (n=44)	7.8 ± 1.0 (n=25)		10.0 ± 2.3 (n=22)	7.8 ± 1.0 (n=37)
